# Axon development is regulated at genetic and proteomic interfaces between the integrin adhesome and the RPM-1 ubiquitin ligase signaling hub

**DOI:** 10.1101/2023.11.15.566604

**Authors:** Jonathan Amezquita, Muriel Desbois, Karla J. Opperman, Joseph S. Pak, Elyse L. Christensen, Nikki T. Nguyen, Karen Diaz-Garcia, Melissa A. Borgen, Brock Grill

**Author notes:** These authors contributed equally (Jonathan Amezquita, Muriel Desbois).

## Abstract

Integrin signaling plays important roles in development and disease. An adhesion signaling network called the integrin adhesome has been principally defined using bioinformatics and proteomics. To date, the adhesome has not been studied using integrated proteomic and genetic approaches. Here, proteomic studies in *C. elegans* identified physical associations between the RPM-1 ubiquitin ligase signaling hub and numerous adhesome components including Talin, Kindlin and beta-integrin. *C. elegans* RPM-1 is orthologous to human MYCBP2, a prominent player in nervous system development associated with a neurodevelopmental disorder. Using neuron-specific, CRISPR loss-of-function strategies, we show that core adhesome components affect axon development and interact genetically with RPM-1. Mechanistically, Talin opposes RPM-1 in a functional ‘tug-of-war’ on growth cones that is required for accurate axon termination. Thus, our findings orthogonally validate the adhesome via multi-component genetic and physical interfaces with a key neuronal signaling hub and identify new links between the adhesome and brain disorders.
