## Supplementary Table 1 for "Axon development is regulated at genetic and proteomic interfaces between the integrin adhesome and the RPM-1 ubiquitin ligase signaling hub"

### Sheet: Adhesome
Human Adhesome Component	C. elegans Adhesome Component	Blast Similarity%	Blast Identity%	Best Forward Blast (Human to C. elegans)	Best Reverse Blast (C. elegans to Human)	C. elegans Adhesome Component Present in Zaidel-Bar, 2009
ABI1	ABI-1	44	33	ABI-1	ABI1	Y	Y = Human component and C. elegans component as identified in Zaidel-Bar, 2009
ABI2						Y	Y# = Human component in Zaidel-Bar, 2009, but updated C. elegans component
ABI3						Y	N = Human component not in Zaidel-Bar, 2009, but included based on Adhesome.org
ABL1	ABL-1	49	35	ABL-1	ABL1	Y
ACTB	ACT-1	99	97	ACT-1, ACT-2, ACT-3, ACT-4	ACTB	Y#
ACTB	ACT-2	99	97	ACT-1, ACT-2, ACT-3, ACT-4	ACTB	Y
ACTB	ACT-3	99	97	ACT-1, ACT-2, ACT-3, ACT-4	ACTB	Y#
ACTB	ACT-4	99	97	ACT-1, ACT-2, ACT-3, ACT-4	ACTB	Y#
ACTN1	ATN-1	62	49	ATN-1	ACTN1	Y
ADAM12	ADM-2	45	29	ADM-2	ADAM12	Y
AGAP2						N
AKT1	AKT-1	70	55	AKT-1, AKT-2	AKT1	Y#
AKT1	AKT-2	69	52	AKT-1, AKT-2	AKT1	Y
ANKRD28						N
ARF1	ARF-1	84	78	ARF-1	ARF1	Y#
ARHGAP24						Y
ARHGAP26	T04C9.1	52	36	T04C9.1	ARHGAP26	Y
ARHGAP32	RRC-1	43	28	RRC-1	ARHGAP33	N
ARHGAP5	RGA-5	39	24	RGA-5	ARHGAP35, ARHGAP5	Y#
ARHGEF12	RHGF-1	44	26	RHGF-1	ARHGEF12	N
ARHGEF2	Y105E8A.25	35	20	Y105E8A.25	ARHGEF2	N
ARHGEF6						Y
ARHGEF7	PIX-1	44	27	PIX-1	ARHGEF7	Y
ARPC2	ARX-4	82	70	ARX-4	ARPC2	Y
ASAP2						N
ASAP3						N
BCAR1						Y
BCAR3						Y
CALR	CRT-1	78	63	CRT-1	CALR	Y
CAPN1	CLP-1	64	48	CLP-1, CLP-6, CLP-7	CAPN8	Y
CAPN2	CLP-6	59	44	CLP-1, CLP-6, CLP-7	CAPN8	Y
CASP8						N
CASS4						N
CAV1	CAV-1	57	30	CAV-1	CAV1	Y
CBL	SLI-1	57	41	SLI-1	CBL	Y
CD151	TSP-20	44	27	TSP-20	CD151	N
CD47						Y
CEACAM1						Y
CFL1						Y#
CIB1						N
CIB2	CALM-1	65	48	CALM-1	CIB2	N
CORO1B	COR-1	54	39	COR-1	CORO1C, CORO1A, CORO1B	N
CORO2A						N
CRK	CED-2	48	30	CED-2	CRK	Y
CRKL						Y
CSK	CSK-1	61	47	CSK-1	CSK	Y
CSRP1	MLP-1	57	42	MLP-1	CSRP2	Y
CTTN						Y
CYTH2	GRP-1	60	40	GRP-1	CYTH3	N
DDEF1						Y
DEF6						Y
DLC1	GEI-1	39	25	GEI-1	DLC1	N
DNM2	DYN-1	76	61	DYN-1	DNM2	Y
DOCK1	CED-5	47	28	CED-5	DOCK1	Y
ELMO1	CED-12	43	22	CED-12	ELMO1	Y
ENAH	UNC-34	28	18	UNC-34	EVL	Y
ENG						Y
EZR	ERM-1	69	55	ERM-1	MSN, EZR	N
FABP3	LBP-7	56	41	LBP-7	FABP3	N
FBLIM1						Y
FERMT1	UNC-112	60	42	UNC-112	FERMT2, FERMT1, FERMT3	Y
FERMT2						N
FERMT3						N
FHL2	LIM-9	75	55	LIM-9	FHL2	Y#
FLNA	FLN-1	45	30	FLN-1	FLNA	Y
FYN	SRC-1	66	50	SRC-1	FYN	Y#
GAB1	SOC-1	26	18	SOC-1	GAB1	Y#
GIT1	GIT-1	42	27	GIT-1	GIT1, GIT2	Y
GIT2	GIT-1	43	27	GIT-1	GIT1, GIT2	Y#
GNB2L1	RACK-1	83	72	RACK-1	RACK1	Y
GRB2	SEM-5	73	58	SEM-5	GRB2	Y
GRB7						Y
GRLF1	RGA-5	39	22	RGA-5	ARHGAP35, ARHGAP5	Y
HAX1						N
HRAS	LET-60	86	76	LET-60	HRAS	Y
HSPA2	HSP-1	89	82	HSP-1	HSPA8	Y
HSPB1						Y#
ILK	PAT-4	72	55	PAT-4	ILK	Y
ILKAP	ILKP-1	63	39	ILKP-1	ILKAP	Y
INPP5D						Y
INPPL1						Y
INSR	DAF-2	43	28	DAF-2	IGF1R	Y
IRS1						Y
ITGA1						Y
ITGA10						Y
ITGA11						Y
ITGA2						Y
ITGA3	INA-1	44	27	INA-1	ITGA6	Y
ITGA4						Y
ITGA5						Y
ITGA6						Y
ITGA7						Y
ITGA8	PAT-2	45	28	PAT-2	ITGA8	Y
ITGA9						Y
ITGAD						Y
ITGAE						Y
ITGAL						Y
ITGAM						Y
ITGAV						Y
ITGAW						N
ITGAX						Y
ITGB1	PAT-3	59	41	PAT-3	ITGB1	Y
ITGB1BP1	ICAP-1	45	35	ICAP-1	ITGB1BP1	N
ITGB2						Y
ITGB3						Y
ITGB3BP						Y
ITGB4						Y
ITGB5						Y
ITGB6						Y#
ITGB7						Y
ITGB8						Y
JUB						Y
KCNH2	UNC-103	60	49	UNC-103	KCNH7	Y
KEAP1						Y#
KTN1						Y
LASP1	F42H10.3	50	37	F42H10.3	LASP1	Y
LAYN						Y
LDB3	ALP-1	38	25	ALP-1	LDB3	N
LIMK1						Y
LIMS1	UNC-97	76	57	UNC-97	LIMS1, LIMS2	Y
LIMS2	UNC-97	78	62	UNC-97	LIMS1, LIMS2	Y#
LPP	ZYX-1	40	27	ZYX-1	LPP	Y
LPXN						Y
LRP1	LRP-2	44	29	LRP-2	LRP1	Y#
LYN						Y
MACF1						N
MAPK1	MPK-1	89	81	MPK-1	MAPK1	Y
MAPK8	JNK-1	83	71	JNK-1	MAPK8	Y
MAPK8IP3	UNC-16	50	35	UNC-16	SPAG9	Y
MARCKS						Y
MMP14	ZMP-5	47	30	ZMP-5	MMP14	N
MSN	ERM-1	70	55	ERM-1	MSN, EZR	Y#
MYH9	NMY-1	70	50	NMY-1	MYH10	N
MYOM1						N
NCK2	NCK-1	57	42	NCK-1	NCK2	Y
NDEL1	NUD-2	41	25	NUD-2	NDEL1	N
NEDD9						Y
NEXN						Y
NF2	NFM-1	53	34	NFM-1	NF2	Y
NISCH	NISH-1	55	37	NISH-1	NISCH	N
NRP1						N
NRP2						N
NUDT16L1						Y
OSTF1	Y106G6H.14	66	49	Y106G6H.14	OSTF1	Y
PABPC1	PAB-1	67	55	PAB-1	PABPC1	Y
PABPC1	PAB-2	66	54	PAB-1	PABPC1	Y#
PAK1	PAK-1	65	53	PAK-1	PAK1	Y
PALLD						Y
PARVA	PAT-6	64	47	PAT-6	PARVA	Y
PARVB						Y
PDE4D	PDE-4	61	47	PDE-4	PDE4B	N
PDPK1	PDK-1	54	36	PDK-1	PDPK1	Y
PEAK1						N
PFN1	PFN-1	44	31	PFN-1	PFN1	Y
PIK3CA	AGE-1	47	27	AGE-1	PIK3CA	Y
PIP5K1C	PPK-1	58	43	PPK-1	PIP5K1A	Y
PKD1						Y
PLAUR						Y
PLCG1	PLC-3	52	34	PLC-3	PLCG1	Y
PLD1	PLD-1	49	34	PLD-1	PLD1	Y
PLEC						Y#
PPFIA1	SYD-2	57	42	SYD-2	PPFIA2, PPFIA4	Y
PPM1F	FEM-2	45	26	FEM-2	PPM1F	Y
PPM1M	PPM-1.H	55	38	PPM-1.H	PPM1H	Y
PPP2CA	LET-92	95	89	LET-92	PPP2CA	Y
PRKACA	KIN-1	71	62	KIN-1	PRKACB	Y
PRKCA	PKC-2	81	67	PKC-2	PRKCA	Y
PRNP						N
PTEN	DAF-18	45	30	DAF-18	PTEN	Y
PTK2	KIN-32	44	27	KIN-32	PTK2	Y
PTK2B						Y
PTPN1						Y
PTPN11						Y
PTPN12	PTPN-22	48	32	PTPN-22	PTPN12	Y#
PTPN2						Y
PTPN6	PTP-2	49	34	PTP-2	PTPN11, PTPN6	Y
PTPRA	T13H5.1	40	22	T13H5.1	PTPRA	Y#
PTPRF	PTP-3	49	34	PTP-3	PTPRD	Y
PTPRH						Y
PTPRO	DEP-1	39	23	DEP-1	PTPRB	Y
PVR						N
PXN	PXL-1	64	48	PXL-1	LPXN, PXN	Y
RAC1	CED-10	83	75	RAC-2, CED-10	RAC1	Y
RAC1	RAC-2	78	68	RAC-2, CED-10	RAC1	Y#
RAPGEF1	Y34B4A.4	48	31	Y34B4A.4	RAPGEF1	Y
RASA1	GAP-3	36	19	GAP-3	RASA1	Y#
RAVER1						Y
RDX						Y
RHOA	RHO-1	94	87	RHO-1	RHOA	Y
RHOU	CHW-1	64	47	CHW-1	RHOU	Y#
RNF185	RNF-5	50	39	RNF-5	RNF185	N
RNF5	RNF-5	46	36	RNF-5	RNF185	Y
ROCK1	LET-502	50	34	LET-502	ROCK2	Y
SDC4	SDN-1	39	26	SDN-1	SDC4	Y#
SDCBP						Y
SH2B1						N
SH3KBP1	CDAP-2	39	24	CDAP-2	CD2AP	Y
SHARPIN						N
SHC1	SHC-1	35	22	SHC-1	SHC1	Y
SIRPA						Y
SLC16A3						N
SLC3A2	ATGP-1	37	23	ATGP-1	SLC3A2	N
SLC9A1	NHX-9	63	39	NHX-9	SLC3A2	Y
SMPX						Y
SORBS1	SORB-1	33	21	SORB-1	SORBS1	Y#
SORBS2	SORB-1	31	18	SORB-1	SORBS1	Y#
SORBS3	SORB-1	35	23	SORB-1	SORBS1	Y#
SOS1	SOS-1	48	31	SOS-1	SOS1	Y
SPTLC1	SPTL-1	69	50	SPTL-1	SPTLC1	N
SRC	SRC-1	68	54	SRC-1	FYN	Y
SRCIN1	Y71H2AM.15	30	18	Y71H2AM.15	SRCIN1	N
SSH1						N
STARD13	GEI-1	45	28	GEI-1	STARD13	N
STAT3	STA-1	42	25	STA-1	STAT5B	Y
SVIL	VILN-1	36	22	VILN-1	SVIL	N
SYK						Y
SYNM						N
TENC1						N
TES	TES-1	53	36	TES-1	TES	Y
TESK1						Y
TGFB1I1						Y
THY1						Y
TIAM1						Y
TLN1	TLN-1	56	37	TLN-1	TLN2	Y
TNS1	TNS-1	37	26	TNS-1	TNS1, TNS3	Y
TRIO	UNC-73	46	28	UNC-73	TRIO	Y
TRIP6						Y
TRPM7	GON-2	49	32	GON-2	TRPM1	Y#
TSPAN1	TSP-5	33	22	TSP-5	TSPAN1	Y#
TUBA1B	MEC-12	96	93	MEC-12	TUBA3C, TUBA3D, TUBA3E	Y#
VASP						Y
VAV1	VAV-1	46	29	VAV-1	VAV3	Y
VAV2						Y
VAV3						Y
VCL	DEB-1	51	36	DEB-1	VCL	Y
VIM						Y#
ZFYVE21						N
ZYX						Y
