## Supplementary Table 2 for "Axon development is regulated at genetic and proteomic interfaces between the integrin adhesome and the RPM-1 ubiquitin ligase signaling hub"

### Sheet: STRING_interactions
node1*	node2*	node1_string_id	node2_string_id	homology	experimentally_determined_interaction	database_annotated	automated_textmining	combined_score
pat-2	pat-3	6239.F54F2.1.1	6239.ZK1058.2.1	0	0.12	0.9	0	0.908	*Note color coding of both components from Node 1 and Node 2 corresponds to a predicted protein-protein interaction between adhesome components identified in RPM-1 proteomics (represented by lines in Figure 2)
pat-2	pat-4	6239.F54F2.1.1	6239.C29F9.7.1	0	0	0.72	0	0.72
pat-3	pat-4	6239.ZK1058.2.1	6239.C29F9.7.1	0	0.191	0.9	0	0.915
pat-2	tln-1	6239.F54F2.1.1	6239.Y71G12B.11a.1	0	0	0.4	0	0.4
pat-3	tln-1	6239.ZK1058.2.1	6239.Y71G12B.11a.1	0	0.08	0.8	0	0.808
pat-3	tns-1	6239.ZK1058.2.1	6239.M01E11.7a.1	0	0.292	0.9	0	0.926
pat-2	sem-5	6239.F54F2.1.1	6239.C14F5.5.1	0	0	0.5	0	0.499
pat-2	src-1	6239.F54F2.1.1	6239.Y92H12A.1b.2	0	0	0.4	0	0.4
pat-2	sos-1	6239.F54F2.1.1	6239.T28F12.3.1	0	0	0.5	0	0.499
pat-2	sdn-1	6239.F54F2.1.1	6239.F57C7.3a.1	0	0	0.5	0	0.499
pat-3	sem-5	6239.ZK1058.2.1	6239.C14F5.5.1	0	0	0.5	0	0.499
pat-3	pxl-1	6239.ZK1058.2.1	6239.C28H8.6a.1	0	0	0.8	0	0.8
pat-3	sdn-1	6239.ZK1058.2.1	6239.F57C7.3a.1	0	0	0.5	0	0.499
pat-3	rac-2	6239.ZK1058.2.1	6239.K03D3.10.1	0	0	0.5	0	0.499
pat-3	sos-1	6239.ZK1058.2.1	6239.T28F12.3.1	0	0	0.5	0	0.499
pat-3	sorb-1	6239.ZK1058.2.1	6239.Y45F10D.13a.1	0	0	0.8	0	0.8
pat-3	src-1	6239.ZK1058.2.1	6239.Y92H12A.1b.2	0	0	0.4	0	0.4
deb-1	pat-2	6239.ZC477.9d.1	6239.F54F2.1.1	0	0	0.4	0	0.4
deb-1	pat-3	6239.ZC477.9d.1	6239.ZK1058.2.1	0	0	0.8	0	0.8
ced-10	pat-3	6239.C09G12.8b.1	6239.ZK1058.2.1	0	0	0.4	0	0.4
nmy-1	pat-3	6239.F52B10.1.1	6239.ZK1058.2.1	0	0	0.5	0	0.499
ina-1	pat-2	6239.F54G8.3.1	6239.F54F2.1.1	0	0	0.72	0	0.72
ina-1	pat-3	6239.F54G8.3.1	6239.ZK1058.2.1	0	0.35	0.9	0	0.932
kin-32	pat-2	6239.C30F8.4a.1	6239.F54F2.1.1	0	0	0.5	0	0.499
kin-32	pat-3	6239.C30F8.4a.1	6239.ZK1058.2.1	0	0	0.5	0	0.499
let-60	pat-2	6239.ZK792.6.1	6239.F54F2.1.1	0	0	0.5	0	0.499
let-60	pat-3	6239.ZK792.6.1	6239.ZK1058.2.1	0	0	0.4	0	0.4
mpk-1	pat-2	6239.F43C1.2b.1	6239.F54F2.1.1	0	0	0.5	0	0.499
mpk-1	pat-3	6239.F43C1.2b.1	6239.ZK1058.2.1	0	0	0.5	0	0.499
pat-4	unc-112	6239.C29F9.7.1	6239.C47E8.7.2	0	0.458	0	0	0.458
pat-4	pat-6	6239.C29F9.7.1	6239.T21D12.4.1	0	0.574	0.5	0	0.778
pat-4	unc-97	6239.C29F9.7.1	6239.F14D12.2.1	0	0.661	0.5	0	0.823
pat-6	unc-112	6239.T21D12.4.1	6239.C47E8.7.2	0	0.457	0	0	0.457
pat-6	unc-97	6239.T21D12.4.1	6239.F14D12.2.1	0	0.298	0.5	0	0.634
unc-112	unc-97	6239.C47E8.7.2	6239.F14D12.2.1	0	0.457	0	0	0.457
pat-6	pxl-1	6239.T21D12.4.1	6239.C28H8.6a.1	0	0.144	0.9	0	0.91
pat-6	pix-1	6239.T21D12.4.1	6239.K11E4.4a.1	0	0	0.9	0	0.9
unc-112	zyx-1	6239.C47E8.7.2	6239.F42G4.3e.2	0	0	0.9	0	0.9
atn-1	pat-6	6239.W04D2.1a.1	6239.T21D12.4.1	0	0	0.9	0	0.9
ced-10	unc-112	6239.C09G12.8b.1	6239.C47E8.7.2	0	0	0.5	0	0.499
ina-1	pat-4	6239.F54G8.3.1	6239.C29F9.7.1	0	0	0.72	0	0.72
rac-2	unc-112	6239.K03D3.10.1	6239.C47E8.7.2	0	0	0.5	0	0.499
deb-1	tln-1	6239.ZC477.9d.1	6239.Y71G12B.11a.1	0	0.586	0.8	0	0.913
deb-1	nmy-1	6239.ZC477.9d.1	6239.F52B10.1.1	0	0	0.5	0	0.499
deb-1	pxl-1	6239.ZC477.9d.1	6239.C28H8.6a.1	0	0.407	0.8	0	0.876
deb-1	mpk-1	6239.ZC477.9d.1	6239.F43C1.2b.1	0	0.237	0.4	0	0.522
deb-1	sorb-1	6239.ZC477.9d.1	6239.Y45F10D.13a.1	0	0.447	0.8	0	0.884
deb-1	src-1	6239.ZC477.9d.1	6239.Y92H12A.1b.2	0	0	0.4	0	0.4
deb-1	let-60	6239.ZC477.9d.1	6239.ZK792.6.1	0	0	0.5	0	0.499
atn-1	deb-1	6239.W04D2.1a.1	6239.ZC477.9d.1	0	0.427	0	0	0.427
nmy-1	tln-1	6239.F52B10.1.1	6239.Y71G12B.11a.1	0	0	0.5	0	0.499
kin-32	tln-1	6239.C30F8.4a.1	6239.Y71G12B.11a.1	0	0	0.5	0	0.499
let-60	tln-1	6239.ZK792.6.1	6239.Y71G12B.11a.1	0	0.043	0.5	0	0.501
mpk-1	tln-1	6239.F43C1.2b.1	6239.Y71G12B.11a.1	0	0	0.5	0	0.499
ppk-1	tln-1	6239.F55A12.3.1	6239.Y71G12B.11a.1	0	0.122	0.9	0	0.908
pxl-1	tln-1	6239.C28H8.6a.1	6239.Y71G12B.11a.1	0	0	0.8	0	0.8
sem-5	tln-1	6239.C14F5.5.1	6239.Y71G12B.11a.1	0	0	0.5	0	0.499
sorb-1	tln-1	6239.Y45F10D.13a.1	6239.Y71G12B.11a.1	0	0	0.8	0	0.8
sos-1	tln-1	6239.T28F12.3.1	6239.Y71G12B.11a.1	0	0	0.5	0	0.499
src-1	tln-1	6239.Y92H12A.1b.2	6239.Y71G12B.11a.1	0	0	0.4	0	0.4
abl-1	ced-10	6239.M79.1a.1	6239.C09G12.8b.1	0	0	0.5	0	0.499
act-4	ced-10	6239.M03F4.2a.1	6239.C09G12.8b.1	0	0	0.5	0	0.499
act-4	rho-1	6239.M03F4.2a.1	6239.Y51H4A.3a.1	0	0	0.5	0	0.499
atn-1	rho-1	6239.W04D2.1a.1	6239.Y51H4A.3a.1	0	0	0.5	0	0.499
cav-1	ced-10	6239.T13F2.8a.1	6239.C09G12.8b.1	0	0	0.5	0	0.499
cav-1	rho-1	6239.T13F2.8a.1	6239.Y51H4A.3a.1	0	0	0.5	0	0.499
let-92	pab-2	6239.F38H4.9.2	6239.F18H3.3a.1	0	0	0.5	0	0.499
let-92	pab-1	6239.F38H4.9.2	6239.Y106G6H.2a.2	0	0	0.5	0	0.499
pab-1	pab-2	6239.Y106G6H.2a.2	6239.F18H3.3a.1	0	0	0.9	0	0.9
Y105E8A.25	kin-32	6239.Y105E8A.25b.1	6239.C30F8.4a.1	0	0	0.7	0	0.7
abl-1	rac-2	6239.M79.1a.1	6239.K03D3.10.1	0	0	0.5	0	0.499
abl-1	unc-16	6239.M79.1a.1	6239.ZK1098.10e.1	0	0	0.5	0	0.499
act-4	sem-5	6239.M03F4.2a.1	6239.C14F5.5.1	0	0	0.5	0	0.499
act-4	nck-1	6239.M03F4.2a.1	6239.ZK470.5a.1	0	0	0.5	0	0.499
act-4	arx-4	6239.M03F4.2a.1	6239.Y6D11A.2.1	0	0.125	0.5	0	0.543
arf-1	grp-1	6239.B0336.2.3	6239.K06H7.4.1	0	0.079	0.5	0	0.519
atn-1	sem-5	6239.W04D2.1a.1	6239.C14F5.5.1	0	0.421	0	0	0.42
atn-1	mpk-1	6239.W04D2.1a.1	6239.F43C1.2b.1	0	0.421	0	0	0.42
cav-1	rac-2	6239.T13F2.8a.1	6239.K03D3.10.1	0	0	0.5	0	0.499
ced-10	ced-5	6239.C09G12.8b.1	6239.C02F4.1.2	0	0.121	0.5	0	0.541
ced-10	pld-1	6239.C09G12.8b.1	6239.C04G6.3.1	0	0	0.5	0	0.499
ced-10	pak-1	6239.C09G12.8b.1	6239.C09B8.7a.1	0	0.479	0.7	0	0.837
ced-10	kin-32	6239.C09G12.8b.1	6239.C30F8.4a.1	0	0	0.5	0	0.499
ced-10	git-1	6239.C09G12.8b.1	6239.F14F3.2.1	0	0	0.5	0	0.499
ced-10	src-1	6239.C09G12.8b.1	6239.Y92H12A.1b.2	0	0	0.5	0	0.499
ced-10	sem-5	6239.C09G12.8b.1	6239.C14F5.5.1	0	0	0.5	0	0.499
ced-10	nck-1	6239.C09G12.8b.1	6239.ZK470.5a.1	0	0	0.5	0	0.499
ced-10	pix-1	6239.C09G12.8b.1	6239.K11E4.4a.1	0	0.042	0.5	0	0.5
ced-10	unc-73	6239.C09G12.8b.1	6239.F55C7.7a.1	0	0.5	0.5	0	0.739
ced-10	vav-1	6239.C09G12.8b.1	6239.C35B8.2b.1	0	0.331	0.7	0	0.79
fln-1	pak-1	6239.Y66H1B.2l.2	6239.C09B8.7a.1	0	0	0.7	0	0.7
fln-1	zyx-1	6239.Y66H1B.2l.2	6239.F42G4.3e.2	0	0.086	0.9	0	0.904
nmy-1	pxl-1	6239.F52B10.1.1	6239.C28H8.6a.1	0	0	0.5	0	0.499
nmy-1	sorb-1	6239.F52B10.1.1	6239.Y45F10D.13a.1	0	0	0.5	0	0.499
pkc-2	sdn-1	6239.E01H11.1c.1	6239.F57C7.3a.1	0	0	0.7	0	0.7
rho-1	src-1	6239.Y51H4A.3a.1	6239.Y92H12A.1b.2	0	0	0.5	0	0.499
nish-1	ced-10	6239.F13E9.1.1	6239.C09G12.8b.1	0	0	0.5	0	0.499
Y34B4A.4	ced-10	6239.Y34B4A.4a.1	6239.C09G12.8b.1	0	0.071	0.5	0	0.515
abi-1	act-4	6239.B0336.6.2	6239.M03F4.2a.1	0	0	0.5	0	0.499
abi-1	ced-10	6239.B0336.6.2	6239.C09G12.8b.1	0	0.085	0.5	0	0.522
act-1	ced-10	6239.T04C12.6.1	6239.C09G12.8b.1	0	0	0.5	0	0.499
act-1	act-4	6239.T04C12.6.1	6239.M03F4.2a.1	0	0.421	0	0	0.42
act-1	rho-1	6239.T04C12.6.1	6239.Y51H4A.3a.1	0	0	0.5	0	0.499
act-2	ced-10	6239.T04C12.5.2	6239.C09G12.8b.1	0	0	0.5	0	0.499
act-2	act-4	6239.T04C12.5.2	6239.M03F4.2a.1	0	0.421	0	0	0.42
act-2	rho-1	6239.T04C12.5.2	6239.Y51H4A.3a.1	0	0	0.5	0	0.499
act-3	ced-10	6239.T04C12.4.2	6239.C09G12.8b.1	0	0	0.5	0	0.499
act-3	act-4	6239.T04C12.4.2	6239.M03F4.2a.1	0	0.421	0	0	0.42
act-3	rho-1	6239.T04C12.4.2	6239.Y51H4A.3a.1	0	0	0.5	0	0.499
age-1	ced-10	6239.B0334.8a.1	6239.C09G12.8b.1	0	0.044	0.5	0	0.501
alp-1	atn-1	6239.T11B7.4d.1	6239.W04D2.1a.1	0	0.405	0	0	0.405
arx-4	ced-10	6239.Y6D11A.2.1	6239.C09G12.8b.1	0	0	0.5	0	0.499
gei-1	tns-1	6239.F45H7.2a.1	6239.M01E11.7a.1	0	0.408	0	0	0.408
let-502	rho-1	6239.C10H11.9.1	6239.Y51H4A.3a.1	0	0.296	0.7	0	0.779
pld-1	rho-1	6239.C04G6.3.1	6239.Y51H4A.3a.1	0	0	0.5	0	0.499
rga-5	rho-1	6239.H08M01.2b.1	6239.Y51H4A.3a.1	0	0.368	0.7	0	0.802
T13H5.1	syd-2	6239.T13H5.1c.1	6239.F59F5.6.1	0	0.081	0.5	0	0.52
Y34B4A.4	sem-5	6239.Y34B4A.4a.1	6239.C14F5.5.1	0	0.267	0.5	0	0.617
Y34B4A.4	rac-2	6239.Y34B4A.4a.1	6239.K03D3.10.1	0	0.071	0.5	0	0.515
Y34B4A.4	sli-1	6239.Y34B4A.4a.1	6239.M02A10.3a.1	0	0.043	0.5	0	0.501
Y34B4A.4	gap-3	6239.Y34B4A.4a.1	6239.Y20F4.3a.1	0	0	0.5	0	0.499
Y34B4A.4	ced-2	6239.Y34B4A.4a.1	6239.Y41D4B.13a.1	0	0.045	0.5	0	0.502
PTPN-22	sem-5	6239.Y41D4A.5.1	6239.C14F5.5.1	0	0.045	0.4	0	0.402
PTPN-22	kin-32	6239.Y41D4A.5.1	6239.C30F8.4a.1	0	0	0.4	0	0.4
PTPN-22	sos-1	6239.Y41D4A.5.1	6239.T28F12.3.1	0	0	0.4	0	0.4
PTPN-22	src-1	6239.Y41D4A.5.1	6239.Y92H12A.1b.2	0	0.045	0.4	0	0.402
abi-1	sem-5	6239.B0336.6.2	6239.C14F5.5.1	0	0	0.5	0	0.499
abi-1	arx-4	6239.B0336.6.2	6239.Y6D11A.2.1	0	0	0.5	0	0.499
abi-1	act-2	6239.B0336.6.2	6239.T04C12.5.2	0	0	0.5	0	0.499
abi-1	act-1	6239.B0336.6.2	6239.T04C12.6.1	0	0	0.5	0	0.499
abi-1	act-3	6239.B0336.6.2	6239.T04C12.4.2	0	0	0.5	0	0.499
abi-1	rac-2	6239.B0336.6.2	6239.K03D3.10.1	0	0.085	0.5	0	0.522
abi-1	nck-1	6239.B0336.6.2	6239.ZK470.5a.1	0	0.045	0.5	0	0.502
act-1	sem-5	6239.T04C12.6.1	6239.C14F5.5.1	0	0	0.5	0	0.499
act-1	act-3	6239.T04C12.6.1	6239.T04C12.4.2	0	0.8	0	0	0.8
act-1	act-2	6239.T04C12.6.1	6239.T04C12.5.2	0	0.421	0	0	0.42
act-1	nck-1	6239.T04C12.6.1	6239.ZK470.5a.1	0	0	0.5	0	0.499
act-1	arx-4	6239.T04C12.6.1	6239.Y6D11A.2.1	0	0.125	0.5	0	0.543
act-2	sem-5	6239.T04C12.5.2	6239.C14F5.5.1	0	0	0.5	0	0.499
act-2	act-3	6239.T04C12.5.2	6239.T04C12.4.2	0	0.421	0	0	0.42
act-2	nck-1	6239.T04C12.5.2	6239.ZK470.5a.1	0	0	0.5	0	0.499
act-2	arx-4	6239.T04C12.5.2	6239.Y6D11A.2.1	0	0.125	0.5	0	0.543
act-3	sem-5	6239.T04C12.4.2	6239.C14F5.5.1	0	0	0.5	0	0.499
act-3	nck-1	6239.T04C12.4.2	6239.ZK470.5a.1	0	0	0.5	0	0.499
act-3	arx-4	6239.T04C12.4.2	6239.Y6D11A.2.1	0	0.125	0.5	0	0.543
age-1	sli-1	6239.B0334.8a.1	6239.M02A10.3a.1	0	0	0.5	0	0.499
age-1	sem-5	6239.B0334.8a.1	6239.C14F5.5.1	0	0	0.5	0	0.499
age-1	src-1	6239.B0334.8a.1	6239.Y92H12A.1b.2	0	0	0.5	0	0.499
age-1	kin-32	6239.B0334.8a.1	6239.C30F8.4a.1	0	0	0.5	0	0.499
age-1	let-60	6239.B0334.8a.1	6239.ZK792.6.1	0	0.127	0.5	0	0.544
age-1	daf-18	6239.B0334.8a.1	6239.T07A9.6.1	0	0	0.9	0	0.9
akt-1	akt-2	6239.C12D8.10b.2	6239.F28H6.1a.1	0	0.292	0.9	0	0.926
arx-4	sem-5	6239.Y6D11A.2.1	6239.C14F5.5.1	0	0	0.5	0	0.499
arx-4	nck-1	6239.Y6D11A.2.1	6239.ZK470.5a.1	0	0	0.5	0	0.499
cdap-2	sem-5	6239.Y44E3A.4.1	6239.C14F5.5.1	0	0.043	0.5	0	0.501
cdap-2	pix-1	6239.Y44E3A.4.1	6239.K11E4.4a.1	0	0	0.5	0	0.499
cdap-2	sli-1	6239.Y44E3A.4.1	6239.M02A10.3a.1	0	0.085	0.5	0	0.522
ced-12	ced-5	6239.Y106G6E.5b.1	6239.C02F4.1.2	0	0.561	0.9	0	0.954
ced-12	pxl-1	6239.Y106G6E.5b.1	6239.C28H8.6a.1	0	0	0.5	0	0.499
ced-12	gap-3	6239.Y106G6E.5b.1	6239.Y20F4.3a.1	0	0	0.5	0	0.499
ced-12	ced-2	6239.Y106G6E.5b.1	6239.Y41D4B.13a.1	0	0.457	0.5	0	0.716
ced-2	jnk-1	6239.Y41D4B.13a.1	6239.B0478.1a.1	0	0	0.9	0	0.9
ced-2	ced-5	6239.Y41D4B.13a.1	6239.C02F4.1.2	0	0.48	0.5	0	0.728
ced-2	sem-5	6239.Y41D4B.13a.1	6239.C14F5.5.1	0	0.044	0.5	0	0.501
ced-2	pxl-1	6239.Y41D4B.13a.1	6239.C28H8.6a.1	0	0.055	0.5	0	0.507
ced-2	sli-1	6239.Y41D4B.13a.1	6239.M02A10.3a.1	0	0.117	0.7	0	0.723
ced-5	gap-3	6239.C02F4.1.2	6239.Y20F4.3a.1	0	0	0.5	0	0.499
ced-5	src-1	6239.C02F4.1.2	6239.Y92H12A.1b.2	0	0	0.5	0	0.499
ced-5	nck-1	6239.C02F4.1.2	6239.ZK470.5a.1	0	0	0.5	0	0.499
ced-5	kin-32	6239.C02F4.1.2	6239.C30F8.4a.1	0	0	0.5	0	0.499
ced-5	pxl-1	6239.C02F4.1.2	6239.C28H8.6a.1	0	0	0.5	0	0.499
chw-1	pak-1	6239.F22E12.2.1	6239.C09B8.7a.1	0	0.295	0.5	0	0.632
chw-1	sem-5	6239.F22E12.2.1	6239.C14F5.5.1	0	0	0.5	0	0.499
chw-1	kin-32	6239.F22E12.2.1	6239.C30F8.4a.1	0	0	0.5	0	0.499
chw-1	git-1	6239.F22E12.2.1	6239.F14F3.2.1	0	0	0.5	0	0.499
chw-1	nck-1	6239.F22E12.2.1	6239.ZK470.5a.1	0	0	0.5	0	0.499
chw-1	pix-1	6239.F22E12.2.1	6239.K11E4.4a.1	0	0.042	0.5	0	0.5
daf-2	sem-5	6239.Y55D5A.5c.2	6239.C14F5.5.1	0	0	0.9	0	0.9
gap-3	sem-5	6239.Y20F4.3a.1	6239.C14F5.5.1	0	0	0.5	0	0.499
gap-3	pxl-1	6239.Y20F4.3a.1	6239.C28H8.6a.1	0	0	0.5	0	0.499
gap-3	sli-1	6239.Y20F4.3a.1	6239.M02A10.3a.1	0	0	0.7	0	0.7
git-1	pak-1	6239.F14F3.2.1	6239.C09B8.7a.1	0	0.084	0.4	0	0.426
git-1	pxl-1	6239.F14F3.2.1	6239.C28H8.6a.1	0	0.447	0	0	0.447
git-1	mpk-1	6239.F14F3.2.1	6239.F43C1.2b.1	0	0.421	0	0	0.42
git-1	src-1	6239.F14F3.2.1	6239.Y92H12A.1b.2	0	0	0.5	0	0.499
git-1	nck-1	6239.F14F3.2.1	6239.ZK470.5a.1	0	0	0.4	0	0.4
git-1	rac-2	6239.F14F3.2.1	6239.K03D3.10.1	0	0	0.5	0	0.499
git-1	pix-1	6239.F14F3.2.1	6239.K11E4.4a.1	0	0.443	0.4	0	0.651
ina-1	sdn-1	6239.F54G8.3.1	6239.F57C7.3a.1	0	0	0.5	0	0.499
kin-32	sem-5	6239.C30F8.4a.1	6239.C14F5.5.1	0	0.121	0.9	0	0.908
kin-32	pxl-1	6239.C30F8.4a.1	6239.C28H8.6a.1	0	0.462	0	0	0.461
kin-32	unc-73	6239.C30F8.4a.1	6239.F55C7.7a.1	0	0	0.5	0	0.499
kin-32	nck-1	6239.C30F8.4a.1	6239.ZK470.5a.1	0	0	0.4	0	0.4
kin-32	src-1	6239.C30F8.4a.1	6239.Y92H12A.1b.2	0	0.081	0.4	0	0.425
kin-32	sos-1	6239.C30F8.4a.1	6239.T28F12.3.1	0	0.086	0.8	0	0.809
let-60	mpk-1	6239.ZK792.6.1	6239.F43C1.2b.1	0	0	0.5	0	0.499
let-60	src-1	6239.ZK792.6.1	6239.Y92H12A.1b.2	0	0	0.5	0	0.499
mpk-1	nfm-1	6239.F43C1.2b.1	6239.F42A10.2b.1	0	0.421	0	0	0.42
mpk-1	src-1	6239.F43C1.2b.1	6239.Y92H12A.1b.2	0	0	0.8	0	0.8
nck-1	pak-1	6239.ZK470.5a.1	6239.C09B8.7a.1	0	0.301	0.4	0	0.563
nck-1	sem-5	6239.ZK470.5a.1	6239.C14F5.5.1	0	0	0.4	0	0.4
nck-1	unc-73	6239.ZK470.5a.1	6239.F55C7.7a.1	0	0	0.5	0	0.499
nck-1	pix-1	6239.ZK470.5a.1	6239.K11E4.4a.1	0	0.056	0.4	0	0.409
nck-1	src-1	6239.ZK470.5a.1	6239.Y92H12A.1b.2	0	0	0.5	0	0.499
nfm-1	pak-1	6239.F42A10.2b.1	6239.C09B8.7a.1	0	0	0.7	0	0.7
pak-1	src-1	6239.C09B8.7a.1	6239.Y92H12A.1b.2	0	0	0.4	0	0.4
pak-1	vav-1	6239.C09B8.7a.1	6239.C35B8.2b.1	0	0	0.5	0	0.499
pak-1	rac-2	6239.C09B8.7a.1	6239.K03D3.10.1	0	0.123	0.5	0	0.542
pak-1	pix-1	6239.C09B8.7a.1	6239.K11E4.4a.1	0	0.359	0.9	0	0.933
pix-1	sem-5	6239.K11E4.4a.1	6239.C14F5.5.1	0	0	0.4	0	0.4
pix-1	src-1	6239.K11E4.4a.1	6239.Y92H12A.1b.2	0	0	0.5	0	0.499
pix-1	sli-1	6239.K11E4.4a.1	6239.M02A10.3a.1	0	0.066	0.5	0	0.513
ptp-3	syd-2	6239.C09D8.1j.1	6239.F59F5.6.1	0	0.289	0.5	0	0.629
pxl-1	sorb-1	6239.C28H8.6a.1	6239.Y45F10D.13a.1	0	0	0.8	0	0.8
sem-5	src-1	6239.C14F5.5.1	6239.Y92H12A.1b.2	0	0	0.4	0	0.4
sem-5	shc-1	6239.C14F5.5.1	6239.F54A5.3a.1	0	0.403	0	0	0.402
sem-5	sli-1	6239.C14F5.5.1	6239.M02A10.3a.1	0	0.527	0.9	0	0.95
sem-5	sos-1	6239.C14F5.5.1	6239.T28F12.3.1	0	0.683	0.9	0	0.966
sli-1	vav-1	6239.M02A10.3a.1	6239.C35B8.2b.1	0	0	0.9	0	0.9
sli-1	sorb-1	6239.M02A10.3a.1	6239.Y45F10D.13a.1	0	0.422	0	0	0.422
sli-1	sos-1	6239.M02A10.3a.1	6239.T28F12.3.1	0	0	0.5	0	0.499
sli-1	src-1	6239.M02A10.3a.1	6239.Y92H12A.1b.2	0	0.079	0.5	0	0.519
sos-1	src-1	6239.T28F12.3.1	6239.Y92H12A.1b.2	0	0	0.4	0	0.4
src-1	vav-1	6239.Y92H12A.1b.2	6239.C35B8.2b.1	0	0	0.7	0	0.7
src-1	unc-73	6239.Y92H12A.1b.2	6239.F55C7.7a.1	0	0	0.5	0	0.499
unc-34	zyx-1	6239.Y50D4C.1a.1	6239.F42G4.3e.2	0	0.086	0.9	0	0.904
